# USP15 deubiquitinase safeguards hematopoiesis and genome integrity in hematopoietic stem cells and leukemia cells

**DOI:** 10.1101/2020.01.23.916627

**Authors:** Paul van den Berk, Cesare Lancini, Carlos Company, Michela Serresi, Danielle Hulsman, Colin Pritchard, Ji-Ying Song, Matthias Jürgen Schmitt, Ellen Tanger, Ivo J. Huijbers, Heinz Jacobs, Maarten van Lohuizen, Gaetano Gargiulo, Elisabetta Citterio

## Abstract

Altering ubiquitination by disruption of individual deubiquitinating enzymes (DUBs) has proven to affect hematopoietic stem cell (HSC) maintenance. However, comprehensive knowledge of DUB function during hematopoiesis *in vivo* is lacking. To accomplish this goal, we systematically inactivated DUBs in mouse hematopoietic progenitors using *in vivo* small hairpin RNAs (shRNAs) screens. We found that multiple DUBs may be individually required for hematopoiesis and that the ubiquitin-specific protease 15 (USP15) is particularly important for the maintenance of murine hematopoietic stem and progenitor cells *in vitro* and *in vivo.* Consistently, *Usp15* knockout mice exhibited a reduced HSC pool. The defect was intrinsic to HSCs, as demonstrated by competitive repopulation assays. Importantly, USP15 is highly expressed in normal human hematopoietic cells and leukemias, and USP15 depletion in murine early progenitors and myeloid leukemia cells impaired *in vitro* expansion and increased genotoxic stress. Our study underscores the importance of DUBs in preserving normal hematopoiesis and uncovers USP15 as a critical DUB in safeguarding genome integrity in HSC and in leukemia cells.
