## Supplemental Table 2 for "USP15 deubiquitinase safeguards hematopoiesis and genome integrity in hematopoietic stem cells and leukemia cells"

### Sheet: DUBs
DUB Subfamily	Gene Symbol	Gene ID
USP	Usp1	230484
	Usp2	53376
	Usp3	235441
	Usp4	22258
	Usp6nl	98910
	Usp7	252870
	Usp8	84092
	Usp9x	22284
	Usp9y	107868
	Usp9y	107868
	Usp10	22224
	Usp11	236733
	Usp12	22217
	Usp13	72607
	Usp14	59025
	Usp15	14479
	Usp16	74112
	Usp18	170707, 674195
	Usp19	71472
	Usp20	74270
	Usp21	30941
	Usp22	216825
	Usp24	329908
	Usp25	30940
	Usp26	83563
	Usp27x	54651
	Usp28	235323
	Usp29	57775
	Usp30	100756
	Usp31	76179
	Usp32	237898
	Usp33	170822
	Usp35	327799, 100048073
	USP36	57602
	Usp37	319651
	Usp38	74841
	Usp39	28035
	Usp40	227334
	Usp42	76800
	Usp43	216835
	Usp44	24110, 100048346
	Usp45	77593
	Usp46	69727
	Usp47	74996
	Usp48	56771, 224836
	Usp49	56771, 224836
	Usp50	75083
	Usp52	103135
	Usp53	99526
	Usp54	78787
	Dub1 (Usp17-like)	13531, 100046861
	Dub2, LOC100044260 (Usp17l5)	13532, 100044260
UCH	Uchl1	22223
	Uchl3	50933
	Uchl5	56207
	Bap1	104416
Josephin/MJD	Atxn3	110616
	Atxn7	246103, 100045002
	Atxn7l1	380753
	Atxn7l2	72522
	Josd2	66124
OTU	Otub1	107260, 100046081
	Otub2	68149
	Otud5	54644
	Otud6b	72201, 624430
	Otud7a (Cezanne 2)	170711
	Otud7b (Cezanne)	229603
	Yod1 (OTU1)	226418
	Zranb1 (TRABID)	360216
	Vcpip1	70675
	Tnfaip3 (A20)	21929
JAMM	Brcc3	210766
	Cops5 (CSN5)	26754
	Cops6 (CSN6)	26893
	Eif3f (Eif3s5)	66085
	Mysm1	320713
	Psmd7	17463
	Psmd14	59029
	Prpf8	192159
	Stambp	70527
	Stambpl1	76630
van den Berk et al.
Table S2. DUBs tested in the primary and secondary in vivo screens
